# AmyloCore-ML: AI/Machine Learning Enabled Identification of Amyloid Fibril Core Regions Using Protein Language Models

**DOI:** 10.64898/2026.09.25.754455

**Authors:** Jasdeep Singh, Raunak Jangid, Ankit Srivastava

## Abstract

Identifying protein regions incorporated into amyloid fibril cores is important for understanding protein aggregation and its involvement in associated neurodegenerative and systemic disorders. Existing sequence-based predictors have largely focused on identifying short aggregation-prone motifs, which do not necessarily correspond to the extended regions forming experimentally resolved amyloid fibril cores. Here, we introduce AmyloCore-ML, a machine-learning framework designed to predict fibril-core regions directly from protein sequences. Using experimentally determined amyloid fibril structures, we curated a dataset comprising 69 proteins and 82 independent amyloid-core regions, with structurally assigned core residues and matched non-core residues derived from the same parent proteins. Sequence regions were encoded using physicochemical descriptors and protein language model (PLM) embeddings, including ESM-2, ANKH, and ProtT5, and evaluated through protein-grouped cross-validation. PLM-derived embeddings consistently outperformed physicochemical descriptors. The best-performing model, combining ESM-2 embeddings with an ExtraTrees classifier, achieved an AUROC of 0.833 and a mean peak distance of 12.4 residues, while demonstrating improved performance against selected existing amyloid predictors. AmyloCore-ML is easily accessible through an interactive Google Colab (https://github.com/jasdeep002/AmyloCore-ML), enabling sequence-based amyloid fibril-core prediction without local installation or dedicated computing infrastructure.
