## Supplementary material for "AmyloCore-ML: AI/Machine Learning Enabled Identification of Amyloid Fibril Core Regions Using Protein Language Models": The non-redundant dataset comprised 82 continuous amyloid regions corresponding to 69 unique proteins

Protein_name	UniProt_ID	Protein_length	Number_of_core_regions	Core_ranges	Unique_core_residues	Number_of_accepted_noncore_segments	Accepted_noncore_residues	Number_of_excluded_short_noncore_segments	Excluded_short_noncore_residues
PSM_1	H9BRQ5	21	1	01-21	21	0	0	0	0
LECT2	O14960	151	1	55-74	20	2	131	0	0
hnRNPDL-2	O14979	420	1	345-395	51	2	369	0	0
P25_	O94811	219	1	69-105	37	2	182	0	0
Light Chain _1	PDB id: 6IC3	116	1	9-108	100	0	0	2	16
Light Chain _1	PDB id: 7NSL	118	1	9-108	100	1	10	1	8
Light Chain	PDB id: 9LJB	131	1	59-105	47	2	84	0	0
Light Chain	PDB id: 9LJC	129	1	59-105	47	2	82	0	0
Light Chain	PDB id: 9X45	110	1	59-105	47	1	58	1	5
Light Chain _6	PDB id: 8CPE	217	1	1-105	105	1	112	0	0
Light Chain _6	PDB id: 9OKA	116	1	01-41	41	1	75	0	0
Light Chain _3	PDB id: 6Z1I	81	1	01-81	81	0	0	0	0
Light Chain _3	PDB id: 6Z10	89	1	01-89	89	0	0	0	0
Light Chain _3	PDB id: 8R47	113	2	10-46;58-103	83	3	30	0	0
Light Chain _3	PDB id: 9EME	115	2	9-51;61-107	90	1	9	2	16
Light Chain _3	PDB id: 9FAA	132	1	1-118	118	1	14	0	0
Light Chain	PDB id: 9LIW	110	1	8-110	103	0	0	1	7
Light Chain	PDB id: 9LIY	152	1	8-110	103	1	42	1	7
Light Chain	PDB id: 9LJ0	129	1	8-110	103	1	19	1	7
Superoxide Dismutase	P00441	154	2	4-55;86-153	120	1	30	2	4
Atrial Natriuretic Peptide	P01160	151	1	128-151	24	1	127	0	0
Beta-endorphin	P01189	267	1	237-267	31	1	236	0	0
Glucagon	P01275	180	1	53-81	29	2	151	0	0
insulin	P01308	110	2	25-45;90-110	42	2	68	0	0
_lpha-A-crystallin	P02489	173	1	21-89	69	2	104	0	0
Apolipoprotein A-I	P02647	267	1	39-96	58	2	209	0	0
Apolipoprotein A-II	P02652	100	1	29-94	66	1	28	1	6
Beta-lactoglobulin	P02754	178	1	17-50	34	2	144	0	0
Transthyretin	P02766	147	2	31-55;78-141	89	2	52	1	6
Glycinin A	P02858	563	1	146-190	45	2	518	0	0
Prion Protein	P04156	253	1	80-230	151	2	102	0	0
Amyloid-beta	P05067	43	1	01-42	42	0	0	1	1
Serum Amyloid A, mouse	P05367	122	1	20-88	69	2	53	0	0
Sup35NM Prion Protein	P05453	250	2	5-132;217-229	141	2	105	1	4
Apolipoprotein A-IV	P06727	396	1	21-81	61	2	335	0	0
hnRNPA1	P09651	372	2	209-217;303-349	56	3	316	0	0
Serum Amyloid A, human	P0DJI8	122	1	20-73	54	2	68	0	0
CsgA	P10002	379	1	25-355	331	2	48	0	0
Tau	P10636-8	441	1	249-381	133	2	308	0	0
Islet Amyloid Polypeptide (IAPP)	P10997	89	1	47-70	24	2	65	0	0
hnRNPA2	P22626	353	1	275-331	57	2	296	0	0
SH3 Domain of PI3-kinase	P23727	84	1	01-77	77	0	0	1	7
CsgA	P28307	151	1	41-151	111	1	40	0	0
TIA-1	P31483	70	1	20-44	25	2	45	0	0
FUS	P35637	526	1	34-150	117	2	409	0	0
alphasynuclein	P37840	140	1	1-115	115	1	25	0	0
PMEL	P40967	661	1	148-183	36	2	625	0	0
Nup98	P52948	383	2	85-124;299-324	66	3	317	0	0
Lysozyme	P61626	148	2	40-52;68-146	92	2	54	1	2
Beta-2-microglobulin	P61769	119	1	26-113	88	1	25	1	6
citropin	P81846	16	1	01-16	16	0	0	0	0
Uperin-3.5	P82042	17	1	01-17	17	0	0	0	0
Aurein	P82396	17	1	01-15	15	0	0	1	2
TDP-43	Q13148	414	1	272-360	89	2	325	0	0
RIPK1	Q13546	671	1	516-551	36	2	635	0	0
Transforming Growth Factor Beta Induced Protein, TGFBIp(611-633), G623R	Q15582	23	1	01-23	23	0	0	0	0
Serum Amyloid A, feline	Q1T770	129	1	19-94	76	2	53	0	0
Inhibitor of _-amylase and trypsin proteases	Q7X8H9	159	1	90-155	66	1	89	1	4
CPEB3	Q8NE35	698	1	103-151	49	2	649	0	0
CHCHD10	Q8WYQ3	142	1	42-76	35	2	107	0	0
TFG (237-327) G269V	Q92734	400	1	262-299	38	2	362	0	0
TAF15	Q92804	592	2	4-100;135-145	108	2	481	1	3
Ninjurin-1	Q92982	30	1	04-28	25	0	0	2	5
Seed storage protein, cruciferin-3	Q96318	12	1	12-26	12	0	0	0	0
FapC	Q9I2F0	340	4	45-96;110-161;173-185;198-233	153	5	187	0	0
TMEM106B	Q9NUM4	274	1	120-254	135	2	139	0	0
Orb2	Q9VSR3	704	1	176-206	31	2	673	0	0
RIPK3	Q9Y572	518	1	447-469	23	2	495	0	0
CHCHD2	Q9Y6H1	151	1	54-86	33	2	118	0	0
